# The p97-UBXD8 complex modulates ER-Mitochondria contact sites by modulating membrane lipid saturation and composition

**DOI:** 10.1101/2021.12.08.471763

**Authors:** Rakesh Ganji, Joao A. Paulo, Yuecheng Xi, Ian Kline, Jiang Zhu, Christoph S. Clemen, Conrad C. Weihl, John G. Purdy, Steve P. Gygi, Malavika Raman

## Abstract

The intimate association between the endoplasmic reticulum (ER) and mitochondrial membranes at ER-mitochondria contact sites serves as a platform for several critical cellular processes, in particular lipid synthesis. Enzymes involved in lipid biosynthesis are enriched at contacts and membrane lipid composition at contacts is distinct relative to surrounding membranes. How contacts are remodeled and the subsequent biological consequences of altered contacts such as perturbed lipid metabolism remains poorly understood. Here we show that the p97 AAA-ATPase and its ER-tethered ubiquitin-X domain adaptor 8 (UBXD8) regulate the prevalence of ER-mitochondria contacts. The p97-UBXD8 complex localizes to contacts and loss of this complex increases contacts in a manner that is dependent on p97 catalytic activity. Quantitative proteomics of purified contacts demonstrates alterations in proteins regulating lipid metabolism upon loss of UBXD8. Furthermore, lipidomics studies indicate significant changes in distinct lipid species in UBXD8 knockout cells. We show that loss of p97-UBXD8 results in perturbed contacts due to an increase in membrane lipid saturation via SREBP1 and the lipid desaturase SCD1. Aberrant contacts in p97-UBXD8 loss of function cells can be rescued by supplementation with unsaturated fatty acids or overexpression of SCD1. Perturbation of contacts and inherent lipid synthesis is emerging as a hallmark to a variety of human disorders such as neurodegeneration. Notably, we find that the SREBP1-SCD1 pathway is negatively impacted in the brains of mice with p97 mutations that cause neurodegeneration. Our results suggest that contacts are exquisitely sensitive to alterations to membrane lipid composition and saturation in a manner that is dependent on p97-UBXD8.
