## Supplementary Table 2 for "The p97-UBXD8 complex modulates ER-Mitochondria contact sites by modulating membrane lipid saturation and composition"

### Sheet: Supplementary Table 2a
All lipid species identified
Name	Retention time (ms)	Identified Tails	Experiment 1 fold change KO/WT	Experiment 2 fold change KO/WT	Experiment 3 fold change KO/WT	Average (Experiment 1-3 fold change (KO/WT))	Experiment 1 log2 (KO/WT)	Experiment 2 log2 (KO/WT)	Experiment 3 log2 (KO/WT)	Average (Experiment 1-3 log2 (KO/WT))	N	p-value
CE(14:0)	11.473	C14:0	0.96567	1.73371	1.44627	1.38188	-0.0503975	0.793861	0.532335	0.466635	6	0.158531
CE(14:1)	11.062	C14:1	1.47745			1.47745	0.563112			0.563112	2
CE(16:0)	11.976	C16:0	0.783774	0.847559	0.899293	0.843542	-0.351491	-0.238615	-0.153137	-0.245469	6	0.00751609
CE(16:1)	11.571	C16:1	0.686368	0.818975	1.01607	0.840473	-0.542946	-0.288109	0.0230066	-0.250727	6	0.170123
CE(16:2)	11.371	C16:2	1.02732			1.02732	0.0388828			0.0388828	2
CE(18:0)	12.473	C18:0	0.76948	0.78984	1.04001	0.866442	-0.378044	-0.340368	0.0565908	-0.206825	6	0.182743
CE(18:1)	12.068	C18:1	0.599751	0.70169	0.981141	0.760861	-0.737565	-0.511095	-0.0274672	-0.394296	6	0.106059
CE(18:2)	11.709	C18:2	0.826333	0.756314	0.911314	0.83132	-0.275205	-0.402943	-0.13398	-0.266524	6	0.0192341
CE(18:3)	11.392	C18:3	0.911996	0.702943	1.03782	0.884253	-0.132901	-0.50852	0.0535551	-0.177469	6	0.296429
CE(20:0)	12.949	C20:0	1.08397	0.974735	1.63807	1.23226	0.116326	-0.0369178	0.711997	0.301305	6	0.306432
CE(20:1)	12.541	C20:1	0.624267	1.07273	1.17234	0.956445	-0.679765	0.101287	0.229389	-0.0642459	6	0.698113
CE(20:2)	12.197	C20:2	0.486016	0.918347	0.851221	0.751861	-1.04092	-0.122889	-0.232394	-0.411461	6	0.177191
CE(20:3)	11.862	C20:3	0.932309	0.926889	0.960603	0.939934	-0.101119	-0.109531	-0.0579879	-0.0893687	6	0.00486328
CE(20:4)	11.598	C20:4	0.895604	0.782581	0.927952	0.868712	-0.159068	-0.353688	-0.107878	-0.20305	6	0.0446998
CE(20:5)	11.285	C20:5	0.951508	0.870679	0.766785	0.862991	-0.0717126	-0.199788	-0.383106	-0.212583	6	0.0681765
CE(22:0)	13.412	C22:0	1.02175	1.39831	2.71217	1.71074	0.0310408	0.483683	1.43945	0.774622	6	0.185699
CE(22:1)	13.013	C22:1	0.786101	1.3338	1.30353	1.14115	-0.347214	0.415546	0.382426	0.190482	6	0.572653
CE(22:2)	12.678	C22:2	0.624946			0.624946	-0.678197			-0.678197	2
CE(22:3)	12.334	C22:3	1.02211	1.26799	0.589424	0.959842	0.0315554	0.342542	-0.762621	-0.0591306	6	0.708961
CE(22:4)	12.009	C22:4	0.950822	1.46433	0.357209	0.924121	-0.0727525	0.550243	-1.48516	-0.113846	6	0.601695
CE(22:6)	11.492	C22:6	1.05829	0.970115	0.797924	0.942109	0.0817331	-0.0437725	-0.325677	-0.0860339	6	0.464528
CE(24:0)	13.863	C24:0	1.19611	1.64818	2.33626	1.72685	0.258353	0.720871	1.2242	0.788141	6	0.0519743
CE(24:1)	13.458	C24:1	0.866794	1.56649	1.99105	1.47478	-0.206239	0.647532	0.993527	0.560495	6	0.245869
CE(26:0)	14.276	C26:0	1.51357	2.57352	3.91356	2.66689	0.597957	1.36375	1.96848	1.41516	6	0.0248304
CE(26:1)	13.889	C26:1	1.13352	2.26647	2.3541	1.91803	0.180812	1.18045	1.23518	0.939627	6	0.0164321
CE(28:0)	14.654	C28:0	1.49783	2.59601	9.59874	4.56419	0.582872	1.37629	3.26284	2.19036	6	0.0766067
CE(28:1)	14.299	C28:1	1.20057	2.42404	3.61054	2.41172	0.263718	1.27741	1.85222	1.27006	6	0.0235331
CE(30:0)	15.045	C30:0	1.37891			1.37891	0.46353			0.46353	2
CE(30:1)	14.693	C30:1	1.20457	2.32394	3.61565	2.38139	0.268519	1.21657	1.85426	1.2518	6	0.0292835
CE(30:2)	14.392	C30:2	1.34413	6.82504	6.58641	4.91852	0.426668	2.77084	2.71949	2.29823	6	0.0280607
CE(32:1)	15.074	C32:1	0.962212	1.6154	3.14002	1.90588	-0.0555732	0.691887	1.65077	0.930454	6	0.0794716
CE(32:2)	14.766	C32:2	1.15393	2.19824	4.00674	2.45297	0.20655	1.13635	2.00243	1.29453	6	0.0599545
CE(34:1)	15.429	C34:1	0.668999	1.06244	1.95151	1.22765	-0.579925	0.087385	0.96459	0.295899	6	0.736718
CE(34:2)	15.132	C34:2	0.652053				-0.616938			-0.616938	2
CE(34:4)	14.571	C34:4	0.724737				-0.46447			-0.46447	2
CE(34:5)	14.297	C34:5	0.943164				-0.0844199			-0.0844199	2
CE(34:6)	14.004	C34:6	0.959319				-0.059917			-0.059917	2
CE(36:1)	15.776	C36:1	0.54509				-0.875433			-0.875433	2
CE(36:2)	15.466	C36:2	0.343174				-1.54299			-1.54299	2
CE(36:6)	14.395	C36:6	0.397925				-1.32943			-1.32943	2
DG(30:0)	7.9	C14:0-C16:0	0.948591	1.62434	1.71688	1.42994	-0.0761412	0.699852	0.77979	0.467834	6	0.156701
DG(32:0)	8.3	C16:0-C16:0	1.1181	0.652235	1.32382	1.03138	0.161045	-0.616536	0.404702	-0.0169296	6	0.953794
DG(32:1)	7.9	C14:0-C18:1, C16:0-C16:1	1.18135	0.870015	2.00256	1.35131	0.240436	-0.200887	1.00184	0.347131	6	0.372994
DG(34:0)	8.7	C16:0-C18:0	1.28699	0.746186	0.852076	0.961749	0.363996	-0.422393	-0.230945	-0.0964475	6	0.698602
DG(34:1)	8.4	C16:0-C18:1	1.00478	0.739315	2.16772	1.30394	0.00688192	-0.435739	1.11618	0.229108	6	0.640677
DG(34:2)	8	C16:1-C18:1, C18:2	1.18386	0.670604		0.927233	0.2435	-0.576466		-0.166483	4	0.618777
DG(36:0)	9.2	C16:0-C20:0, C18:0-C18:0		1.35114	0.730003	1.04057		0.434173	-0.454026	-0.00992644	4	0.97196
DG(36:1)	8.8	C16:0-C20:1, C18:0-C18:1	1.03552	0.535056	2.30061	1.2904	0.0503612	-0.902238	1.20201	0.116712	6	0.852205
DG(36:2)	8.4	C16:0-C20:2, C16:1-C20:1, C18:0-C18:2, C18:1-C18:1	1.10877	0.634286	2.23736	1.32681	0.148962	-0.656794	1.1618	0.217989	6	0.693883
DG(36:3)	8.2	C16:0-C20:3, C18:1-C18:2, C18:3, C20:2	1.25329		2.85071	2.052	0.325715		1.51132	0.918518	4	0.12315
DG(36:4)	8	C16:0-C20:4	0.940093		2.15787	1.54898	-0.0891247		1.10961	0.510241	4	0.330296
DG(38:1)	9.2	C14:0-C24:1, C16:0-C22:1, C18:0-C20:1, C18:1-C20:0	1.35389	0.664659		1.00928	0.437114	-0.589314		-0.0760997	4	0.84903
DG(38:2)	9	C16:0-C22:2 C18:0-C20:2, C18:1-C20:1	0.740571	0.615455	2.89584	1.41729	-0.433291	-0.700275	1.53398	0.133472	6	0.852957
DG(38:3)	8.8	C18:0-C20:3, C18:1-C20:2, C18:2-C20:1	0.867854	0.661813	3.38073	1.6368	-0.204476	-0.595505	1.75734	0.319118	6	0.678733
DG(38:4)	8.5	C18:0-C20:4 C18:1-C20:3, C22:4	0.97825	0.746499	2.77388	1.49954	-0.0317242	-0.421787	1.47191	0.339465	6	0.583119
DG(38:5)	8.1	C18:1-C20:4, C22:5	1.07833	0.728092	2.76946	1.5253	0.108804	-0.457807	1.4696	0.373534	6	0.544318
DG(40:0)	10.2	C16:0-C24:0, C22:0	3.00497			3.00497	1.58735			1.58735	2
DG(40:1)	9.8	C16:0-C24:1, C18:1, C22:1	2.07435	0.698599	2.38463	1.71919	1.05266	-0.517463	1.25377	0.596321	6	0.0996217
DG(40:2)	9.4	C16:1-C24:1 C18:0-C22:2, C18:1-C22:1, C20:1-C20:1	1.04293	0.486973		0.76495	0.060637	-1.03809		-0.488725	4	0.313433
DG(40:3)	9.1	C18:0-C22:3, C18:1-C22:2, C20:3	0.649666			0.649666	-0.622231			-0.622231	2
DG(40:4)	9	C18:0-C22:4	1.13004	0.591681	3.28047	1.6674	0.176368	-0.757108	1.7139	0.377721	6	0.621762
DG(40:5)	8.7	C18:0-C22:5, C20:4,	1.36639			1.36639	0.450372			0.450372	2
DG(40:6)	8.4	C18:0-C22:6	1.29969			1.29969	0.378165			0.378165	2
DG(42:0)	10.5	C16:0-C26:0	3.94039	0.899063	0.71317	1.85087	1.97834	-0.153505	-0.487682	0.445717	6	0.588805
DG(42:1)	10.3	C16:0-C26:1, C18:1-C24:0	2.29855	0.71226	2.9495	1.98677	1.20072	-0.489525	1.56047	0.757223	6	0.083081
DG(42:2)	9.9	C18:1-C24:1, C16:1-C26:1	1.78273	0.604819	3.07948	1.82234	0.834088	-0.725424	1.62269	0.577117	6	0.444931
DG(44:0)	11	C16:0-C28:0, C26:0	3.83231			3.83231	1.93822			1.93822	2
DG(44:1)	10.7	C16:0-C28:1, C18:1-C26:0	3.27387			3.27387	1.71099			1.71099	2
DG(44:2)	10.3	C18:1-C26:1, C16:1	2.45588			2.45588	1.29624			1.29624	2
DG(46:0)	12.1	C14:0, C16:0	1.00553	6.58917	5.08964	4.22811	0.00795526	2.7201	2.34756	1.69187	6	0.0320035
DG(46:1)	11.8	C14:0, C16:1	1.29725	13.4659	5.97298	6.91204	0.375459	3.75124	2.57845	2.23505	6	0.0467301
DG(46:2)	10.7	C18:1-C28:1, C30:1	2.60697			2.60697	1.38237			1.38237	2
DG(48:0)	12.5	C16:0-C32:0	0.833751	2.80756	2.77805	2.13978	-0.262312	1.48932	1.47407	0.900358	6	0.0527098
DG(48:1)	12.2	C14:0, C16:0, C16:1	0.93548	4.86033	5.49368	3.76316	-0.0962214	2.28105	2.45777	1.54753	6	0.0313565
DG(48:2)	11.8	C16:1	1.19855			1.19855	0.261286			0.261286	2
LPC(16:0)	4.332	C16:0	2.41232	2.65903	2.0614	2.37758	1.27042	1.4109	1.04362	1.2495	6	0.00029508
LPC(16:1)	3.026	C16:1		2.62093	2.03943	2.33018		1.39008	1.02816	1.22044	4	0.00282924
LPC(18:0)	5.056	C18:0	1.71035	3.20255	1.55599	2.1563	0.774296	1.67922	0.637837	1.10856	6	0.0293994
LPC(18:1)	4.505	C18:1	1.82901	3.09959	2.05542	2.32801	0.871063	1.63208	1.03943	1.2191	6	0.00680199
LPC(20:1)	5.045	C20:1	3.8272	4.29624	2.82303	3.64882	1.93629	2.10308	1.49724	1.86743	6	0.000217661
LPC(20:2)	4.584			5.29411		5.29411		2.40439		2.40439	2
LPC(20:3)	4.352	C20:3	2.74311	4.70089	2.36379	3.26926	1.45581	2.23293	1.2411	1.70897	6	0.00519012
LPC(20:4)	3.957	C20:4	2.7637	4.13657	1.3424	2.74755	1.4666	2.04843	0.424814	1.45815	6	0.0622499
LPC(22:1)	5.399			6.06679		6.06679		2.60093		2.60093	2
LPC(22:2)	5.185		2.88527			2.88527	1.52871			1.52871	2
LPC(22:3)	4.836			3.64648		3.64648		1.8665		1.8665	2
LPC(22:4)	4.635	C22:4	4.44234	6.50357	1.70405	4.21665	2.15132	2.70123	0.768965	2.0761	6	0.0260801
LPC(22:5)	4.226		7.65117	5.19587	1.5439	4.79698	2.93568	2.37737	0.626583	2.26213	6	0.0405659
LPC(24:0)	6.359		2.93347			2.93347	1.55261			1.55261	2
LPC(24:4)	4.973			5.12083		5.12083		2.35638		2.35638	2
LPC(24:5)	4.725			4.91385		4.91385		2.29685		2.29685	2
LPE(16:0)	4.34	C16:0	4.15511	1.33943	1.37979	2.29145	2.05489	0.421618	0.464454	1.19626	6	0.137198
LPE(16:1)	3.429	C16:1	3.6494	1.02536	3.19339	2.62271	1.86766	0.0361279	1.67509	1.39106	6	0.311686
LPE(18:0)	5.051	C18:0	4.16329	1.74371	1.48429	2.46377	2.05772	0.802163	0.569778	1.30087	6	0.115245
LPE(18:1)	4.522	C18:1	4.06929	1.32027	2.1568	2.51545	2.02478	0.400832	1.10889	1.33082	6	0.0613142
LPE(18:2)	4.015	C18:2	6.75893			6.75893	2.75679			2.75679	2
LPE(20:0)	5.322	C20:0		2.28206		2.28206		1.19034		1.19034	2
LPE(20:1)	5.033	C20:1	5.07713	1.65853	2.4054	3.04702	2.34401	0.729909	1.26628	1.6074	6	0.0330924
LPE(20:2)	4.77	C20:2	3.87055	1.52157	2.15576	2.51596	1.95254	0.605564	1.1082	1.33111	6	0.0308796
LPE(20:3)	4.368	C20:3	3.8413	1.67678	2.64868	2.72226	1.9416	0.745698	1.40527	1.4448	6	0.0118943
LPE(20:4)	4.059	C20:4	5.50677	1.69284	1.87537	3.02499	2.46121	0.759446	0.907178	1.59693	6	0.0588099
LPE(22:1)	5.471	C22:1	6.27283	1.51796	1.43908	3.07662	2.64912	0.602131	0.525152	1.62135	6	0.138566
LPE(22:2)	5.201	C22:2	3.65063	1.23282	1.35503	2.07949	1.86814	0.301961	0.438327	1.05623	6	0.152593
LPE(22:3)	4.969	C22:3	7.32088	1.35683	1.22521	3.30097	2.87202	0.440245	0.293031	1.72289	6	0.219038
LPE(22:4)	4.648	C22:4	7.07443	2.05725	1.47043	3.53404	2.82261	1.04071	0.556242	1.82132	6	0.215846
LPE(22:5)	4.301	C22:5	6.74305	2.14292	1.75858	3.54818	2.7534	1.09958	0.814413	1.82708	6	0.170994
LPE(22:6)	4.053	C22:6	6.33785	2.02183	1.8522	3.40396	2.66399	1.01566	0.889237	1.76721	6	0.13519
LPE(24:0)	6.215	C24:0	3.81731	3.0601	8.53012	5.13584	1.93256	1.61358	3.09257	2.3606	6	0.00190405
LPE(24:4)	5.09	C24:4	6.44134	2.00583	1.24502	3.23073	2.68736	1.0042	0.316173	1.69186	6	0.254575
LPE(24:5)	4.842	C24:5	9.18433	1.85391	1.73691	4.25838	3.19917	0.890573	0.796521	2.09031	6	0.101859
LPE(24:6)	4.581	C24:6	7.94454	1.53837	2.41455	3.96582	2.98996	0.621399	1.27176	1.98762	6	0.207641
PC(28:0)	6.414	C14:0-C14:0	0.885593	1.79351	1.50586	1.39499	-0.175285	0.842784	0.590587	0.480251	6	0.236555
PC(30:0)	6.893	C14:0-C16:0	1.38611	2.63833	1.57255	1.86567	0.471045	1.39963	0.653107	0.899691	6	0.0355022
PC(30:1)	6.551	C16:0, C14:0-C16:1	0.683987	1.3651	1.06029	1.03646	-0.547959	0.449003	0.084462	0.0516625	6	0.982559
PC(30:2)neg	6.36	C16:1, C16:0	0.624197			0.624197	-0.679928			-0.679928	2
PC(32:0)	7.401	C16:0-C16:0	1.26961	3.0035	1.27255	1.84855	0.34438	1.58665	0.347728	0.886397	6	0.135114
PC(32:1)	7.005	C16:0-C16:1, C18:1-C14:0	1.24026	2.36863	1.22341	1.61077	0.310639	1.24405	0.290911	0.687746	6	0.117076
PC(32:2)	6.682	C18:1, C18:0, C16:0, C16:1-C16:1	0.629076	1.27237	0.827242	0.909564	-0.668694	0.347522	-0.273618	-0.136753	6	0.534356
PC(34:0)	7.884	C16:0-C18:0	1.54656	2.92069	1.34714	1.93813	0.629061	1.54631	0.4299	0.954665	6	0.0599356
PC(34:1)	7.471	C16:0-C18:1	1.29439	3.01262	1.64753	1.98485	0.372275	1.59102	0.720303	0.989029	6	0.0531092
PC(34:2)	7.14	C16:0-C18:2, C16:1-C18:1, C18:0	1.03521	2.15088	1.15386	1.44665	0.0499255	1.10493	0.206467	0.532715	6	0.234555
PC(34:3)	6.957	C18:1, C18:2-C16:1	0.779219	2.05213	0.944833	1.25873	-0.359899	1.03712	-0.0818689	0.331967	6	0.660239
PC(34:4)neg	6.3	C18:1, C18:2,	0.684326			0.684326	-0.547244			-0.547244	2
PC(36:0)neg	8.4	C16:0,	1.92447			1.92447	0.944461			0.944461	2
PC(36:1)	7.979	C18:0-C18:1, C16:0-C20:1	1.72821	3.53247	1.84796	2.36955	0.789283	1.82068	0.88593	1.24461	6	0.0179429
PC(36:2)	7.62	C18:1-C18:1	1.25739	3.31504	1.41154	1.99466	0.330428	1.72903	0.497272	0.996141	6	0.12047
PC(36:3)	7.372	C18:1-C18:2, C20:3-C16:0, C20:1	1.29721	3.31083	1.36869	1.99224	0.375408	1.72719	0.452795	0.994394	6	0.11787
PC(36:4)	7.115	C16:0-C20:4, C18:1, C20:3	1.22838	3.18383	1.29538	1.90253	0.296758	1.67077	0.373371	0.92792	6	0.148944
PC(36:5)	6.91	C16:0, C16:5, C18:0, C20:4, C20:3, C22:4,	0.963823	2.50874		1.73628	-0.0531598	1.32696		0.796	4	0.298677
PC(36:6)neg	6.56	C18:1, C20:4	0.802393			0.802393	-0.31762			-0.31762	2
PC(38:0)	8.917		2.37816		2.13577	2.25697	1.24985		1.09476	1.17439	4	0.000162001
PC(38:1)	8.478	C18:1-C20:0, C18:0-C20:1	2.22493	3.54331	1.8835	2.55058	1.15376	1.8251	0.913416	1.35083	6	0.00393249
PC(38:2)	8.031	C18:1-C20:1, C16:1, C22:0	1.70433	2.87917	1.50954	2.03102	0.769206	1.52565	0.594112	1.0222	6	0.0220689
PC(38:3)	7.822	C18:1-C20:2, C18:0-C20:3, C18:2	1.76323	4.12893	1.39676	2.42964	0.818218	2.04577	0.482086	1.28074	6	0.0727691
PC(38:4)	7.567	C18:0-C20:4, C22:4, C18:1-C20:3	2.13468	4.14129	1.16153	2.47917	1.09402	2.05008	0.216032	1.30986	6	0.0121297
PC(38:5)	7.26	C18:0, C18:1-C20:4, C22:4, C22:5	1.32517	3.49222	1.12564	1.98101	0.406173	1.80414	0.170751	0.986235	6	0.189477
PC(38:6)	6.998	C18:1, C20:4, C22:5, C20:1, C22:6	1.29445	3.61133	1.2063	2.03736	0.372341	1.85253	0.270588	1.0267	6	0.173026
PC(40:0)	9.435	C16:0	2.59364	3.18755	2.10585	2.62901	1.37498	1.67245	1.0744	1.39452	6	0.0013304
PC(40:1)	9.017	C16:0, C16:1, C18:1	2.27539	3.94068	1.78751	2.66786	1.18611	1.97844	0.837954	1.41568	6	0.0107663
PC(40:2)	8.567	C18:1-C22:1, C24:0	1.93822	4.01222	1.9964	2.64895	0.954736	2.0044	0.9974	1.40542	6	0.0123801
PC(40:3)	8.263		1.83348	3.5117	1.20322	2.1828	0.874582	1.81217	0.266903	1.12618	6	0.0605997
PC(40:4)	7.977	C22:4, C20:1	2.67299	4.54575	1.06021	2.75965	1.41846	2.18452	0.0843548	1.46449	6	0.0686316
PC(40:5)	7.713	C18:1, C22:5,	2.1042	4.72499	1.60852	2.81257	1.07327	2.24031	0.685733	1.49189	6	0.0402355
PC(40:6)	7.578	C18:0-C22:6, C18:1-C22:5	2.69021	4.4457	1.37651	2.83747	1.42772	2.15241	0.461011	1.50461	6	0.0088536
PC(40:7)	7.185	C18:1-C22:6,	1.74121	3.07773	1.04139	1.95345	0.800094	1.62187	0.0585123	0.966021	6	0.135017
PC(42:0)	9.981	C16:0	3.06143	3.53825	3.26685	3.28884	1.6142	1.82304	1.7079	1.71758	6	9.43883e-06
PC(42:1)	9.521	C14:0, C14:1, C18:1-C24:0,	2.52804	4.61307	2.56022	3.23378	1.33802	2.20573	1.35627	1.69322	6	0.0045635
PC(42:2)	9.072	C18:1-C24:1	2.30761	4.97925	2.23678	3.17454	1.2064	2.31593	1.16142	1.66655	6	0.00843418
PC(44:0)	10.534		3.24352			3.24352	1.69756			1.69756	2
PC(44:1)	10.069	C18:1-C26:0, C16:0, C16:1	3.16236	4.31759	3.90104	3.79366	1.661	2.11023	1.96386	1.92359	6	3.24878e-05
PC(44:2)	9.617	C18:1-C24:1,	2.75721	4.0029	6.07875	4.27962	1.46321	2.00105	2.60377	2.09748	6	0.00354741
PC(46:1)	10.647	C18:1,	3.16634	5.7068	3.48014	4.11776	1.66281	2.51268	1.79914	2.04186	6	0.00134284
PC(46:2)	10.13		3.70061	7.96192	3.34022	5.00092	1.88776	2.99312	1.73994	2.32219	6	0.00495205
PC(48:1)	11.207	C16:0-C32:1	2.25165		3.95131	3.10148	1.17098		1.98233	1.63296	4	0.00871442
PC(48:2)	10.637	C16:1, C18:1	3.28048	5.56892	7.85514	5.56818	1.71391	2.4774	2.97364	2.47721	6	0.00255909
PC(48:3)	10.177		3.0734			3.0734	1.61984			1.61984	2
PC(50:2)	11.155	C18:1-C32:1, C16:1	2.9401	5.19108	4.2859	4.13903	1.55587	2.37604	2.0996	2.04929	6	0.00102702
PC(50:3)	10.838		3.04677		2.55738	2.80208	1.60728		1.35466	1.4865	4	0.00045839
PC(50:4)	10.444		3.17843			3.17843	1.66831			1.66831	2
PC(52:2)	11.71		2.027		5.90537	3.96618	1.01934		2.56203	1.98775	4	0.107773
PC(52:6)	10.149		2.24177	4.42583	2.02316	2.89692	1.16464	2.14595	1.01661	1.53452	6	0.0102177
PC(52:7)	9.825		1.91208	4.44466	2.42251	2.92642	0.935143	2.15207	1.27651	1.54914	6	0.0109479
PC(54:6)	10.71		1.23322	3.69966	1.40353	2.11214	0.302426	1.88739	0.48906	1.0787	6	0.143734
PC(54:7)	10.306		1.27769				0.353541			0.353541	2
PE(30:0)	6.662	C14:0-C16:0		1.31907	1.07417	1.19662		0.399521	0.103227	0.258967	4	0.101283
PE(32:0)	7.241	C16:0-C16:0, C14:0	1.13914	0.745799	0.456543	0.780495	0.187948	-0.423141	-1.13118	-0.35754	6	0.292101
PE(32:1)	6.884	C16:0-C16:1, C14:0-C18:1	1.39718	0.697804	0.853554	0.982847	0.482522	-0.519106	-0.228446	-0.0249608	6	0.776292
PE(34:0)	7.712	C16:0-C18:0	1.01561	0.630899	0.470373	0.705626	0.0223403	-0.664519	-1.08812	-0.503025	6	0.143229
PE(34:1)	7.37	C16:0-C18:1, C16:1-C18:0	1.48576	1.06319	1.24801	1.26565	0.571202	0.0883943	0.319635	0.339883	6	0.0742679
PE(34:2)	6.999	C16:1-C18:1, C16:0-C18:2	1.47753	0.977421	0.934664	1.12987	0.563183	-0.0329487	-0.0974795	0.176157	6	0.524433
PE(36:1)	7.818	C18:0-C18:1	1.7412	1.46602	1.38582	1.53101	0.800081	0.551901	0.470738	0.614484	6	0.00328199
PE(36:2)	7.493	C18:1-C18:1, C18:0-C18:2	1.47833	1.06759	1.10135	1.21576	0.563964	0.0943608	0.139272	0.281853	6	0.145203
PE(36:3)	7.168	C16:0-C20:3, C18:1-C18:2	1.65965	1.60922	1.10559	1.45815	0.730882	0.686358	0.144812	0.544141	6	0.0446371
PE(36:4)	7.046	C16:0-C20:4	2.21629	1.57809	1.15654	1.65031	1.14815	0.658181	0.209819	0.722736	6	0.0621933
PE(38:1)	8.263	C16:1-C22:0, C18:0-C20:1, C18:1-C20:0	1.76675	1.55182	1.48626	1.60161	0.821098	0.633963	0.571683	0.679522	6	0.000538743
PE(38:2)	7.879	C18:1-C20:1, C18:0-C20:2	1.81013	1.43611	1.14237	1.46287	0.856094	0.522169	0.192035	0.548804	6	0.0474158
PE(38:3)	7.698	C18:0-C20:3, C18:1-C20:2, C20:1	2.35234	2.07542	1.5894	2.00572	1.2341	1.0534	0.668485	1.00412	6	0.00400934
PE(38:4)	7.518	C18:0-C20:4, C16:0-C22:4, C18:1-C20:3	2.09933	1.74853	1.2501	1.69932	1.06993	0.80614	0.322047	0.764957	6	0.0226815
PE(38:5)	7.154	C16:0-C22:5, C18:0-C20:5, C18:1-C20:4	2.12931	0.968218	0.794293	1.29727	1.09039	-0.0465969	-0.332257	0.375483	6	0.608177
PE(38:6)	7.004	C16:0-C22:6, C18:0	2.86303	1.72414	1.25853	1.94857	1.51754	0.785879	0.331735	0.962412	6	0.0577827
PE(40:1)	8.715	C18:1-C22:0, C16:1, C20:1	2.11501	1.4502	1.46578	1.677	1.08066	0.53625	0.551667	0.745879	6	0.00961311
PE(40:2)	8.329	C18:1-C22:1, C16:1,	1.70351	1.70965	1.09609	1.50308	0.768507	0.773704	0.132362	0.587924	6	0.0537005
PE(40:3)	8.004	C18:1, C20:1, C22:3		2.37739		2.37739		1.24938		1.24938	2
PE(40:4)	7.871	C18:0-C22:4, C18:1-C22:3, C20:4	2.31333	2.4597	1.33349	2.0355	1.20997	1.29848	0.415204	1.02539	6	0.0205801
PE(40:5)	7.606	C20:1-C20:4, C18:0-C22:5, C18:1-C22:4	3.44309	1.36847	1.338	2.04985	1.7837	0.452559	0.42008	1.03552	6	0.114025
PE(40:6)	7.482	C18:0-C22:6, C18:1,	2.71087	2.09893	1.76239	2.19073	1.43875	1.06965	0.81753	1.13141	6	0.00345469
PE(42:1)	9.137	C16:1, C18:1-C24:0,	2.98872	1.8738	1.69595	2.18616	1.57953	0.90597	0.762097	1.1284	6	0.00767874
PE(42:2)	8.756	C18:1-C24:1	2.43833	1.92069	1.29675	1.88526	1.28589	0.941624	0.374898	0.91476	6	0.0248967
PE(42:4)	8.415	C20:4-C22:0	2.28663	2.16052	1.5794	2.00885	1.19322	1.11138	0.659374	1.00637	6	0.00389893
PE(42:5)	7.915	C22:1-C20:4, C20:1-C22:4, C18:1, C20:3, C24:5,		1.43685	1.03722	1.23704		0.522914	0.0527278	0.306891	4	0.193018
PE(44:1)	9.558	C18:1-C26:0	4.2159			4.2159	2.07584			2.07584	2
PE(44:4)	8.856	C20:4-C24:0	2.79148	2.04987	2.10839	2.31658	1.48103	1.03553	1.07614	1.212	6	0.00098885
PE(44:5)	8.468	C20:4-C24:1	3.17536	2.48273	1.73669	2.46492	1.66692	1.31193	0.796337	1.30154	6	0.00260235
PE(46:6)	8.634			5.9644	5.94794	5.95617		2.57638	2.57239	2.57439	4	3.4006e-10
PE(O-34:1)	7.886	C16:0		2.5869	1.92355	2.25522		1.37122	0.943772	1.17327	4	0.00535931
PE(O-36:2)	8.089	C16:1, C18:1, C20:1	1.33759	2.91822	2.42416	2.22666	0.419639	1.54509	1.27749	1.15488	6	0.0284158
PE(O-36:3)	7.733	C18:1, C18:2, C20:2, C20:3	1.13829	2.38975	2.11341	1.88049	0.186872	1.25686	1.07958	0.911106	6	0.0985212
PE(O-36:5)	7.327	C20:4	1.55046	3.06965	2.01338	2.21116	0.632698	1.61807	1.00962	1.1448	6	0.0143359
PE(O-38:2)	8.522	C18:1, C20:0, C20:1, C22:1	1.47983	3.29829	2.4639	2.41401	0.565431	1.72172	1.30095	1.27143	6	0.0190193
PE(O-38:4)	7.974	C20:3, C20:2, C20:4, C22:3	1.25746	1.10087	1.6133	1.32388	0.33051	0.138644	0.690017	0.404769	6	0.0700857
PE(O-38:5)	7.762	C16:0, C20:4, C20:3, C22:4, C22:5	1.646	3.49801	1.70235	2.28212	0.718968	1.80654	0.767531	1.19038	6	0.0314108
PE(O-38:6)	7.418	C20:5, C20:4, C22:5, C22:6	1.46725	3.28369	2.03782	2.26292	0.553113	1.71532	1.02703	1.17819	6	0.0252054
PE(O-40:5)	8.132	C16:0, C20:4, C22:3, C22:4, C24:4	2.23584	4.63668	1.20967	2.69407	1.16082	2.21309	0.274614	1.42979	6	0.0169119
PE(O-40:6)	7.867	C22:5, C22:4, C20:4, C16:0, C16:1, C24:5, C22:6	1.84064	3.77758	1.79443	2.47088	0.880207	1.91746	0.843524	1.30503	6	0.0201056
PG(32:0)	6.381	C16:0-C16:0		0.491316	0.190828	0.341072		-1.02528	-2.38965	-1.55185	4	0.0387975
PG(34:1)	6.617	C16:0-C18:1	1.44067	2.34673		1.8937	0.526738	1.23065		0.921207	4	0.0380741
PG(36:1)	6.932	C18:0-C18:1, C16:0, C16:1		1.41734	0.349795	0.883568		0.503187	-1.51542	-0.178587	4	0.543281
PG(36:2)	6.303	C18:1-C18:1		5.50346	1.97927	3.74137		2.46034	0.98497	1.90357	4	0.0478013
PI(34:1)	6.491	C18:1	1.77979	2.23314	1.92666	1.97986	0.831708	1.15907	0.946099	0.985401	6	0.000419324
PI(36:1)	6.925	C18:1-C18:0	1.80113	2.68406	2.20779	2.231	0.848905	1.42442	1.1426	1.15769	6	0.00235314
PI(36:2)	6.496	C18:1-C18:1		2.18883	1.91937	2.0541		1.13016	0.940636	1.03851	4	0.000668523
PI(38:1)	7.343		2.33142	2.97		2.65071	1.22121	1.57046		1.40638	4	0.00163362
PI(38:2)	6.949	C20:2		2.47987	2.47593	2.4779		1.31027	1.30797	1.30912	4	7.83669e-10
PI(38:3)	6.876	C18:0-C20:3	1.42303	3.5651	2.01996	2.33603	0.508962	1.83394	1.01433	1.22406	6	0.0391745
PI(38:4)	6.65	C18:0-C20:4	2.28763	3.29638	2.13215	2.57206	1.19385	1.72088	1.09231	1.36292	6	0.00226943
PI(40:4)	6.872			4.538	2.20149	3.36974		2.18206	1.13848	1.75264	4	0.0185909
PS(34:1)	6.634	C16:0-C18:1, C16:1-C18:0	1.23638	1.57759	1.36938	1.39445	0.306128	0.657726	0.45352	0.472458	6	0.00377246
PS(36:1)	7.017	C18:0-C18:1, C16:0-C20:1, C16:1	1.40916	2.20608	1.91735	1.84419	0.494834	1.14148	0.93911	0.858476	6	0.0048624
PS(36:2)	6.729	C18:1-C18:1, C20:1	1.24233	2.22256	1.73965	1.73485	0.313053	1.15223	0.798799	0.754692	6	0.0301321
PS(38:1)	7.558	C18:1-C20:0	1.20221	1.9982	1.96829	1.7229	0.265684	0.998698	0.976941	0.747108	6	0.0311269
PS(38:2)	7.077	C18:1-C20:1		2.20673	1.60864	1.90769		1.14191	0.685844	0.913877	4	0.00659767
PS(38:4)	6.706	C18:1-C20:4, C18:0-C20:4		1.71668	1.16166	1.43917		0.779618	0.216189	0.497904	4	0.0923953
PS(40:1)	8.004	C18:1-C22:0	1.31461	2.7152	2.45588	2.1619	0.394631	1.44106	1.29624	1.04398	6	0.0272434
PS(40:4)	7.028	C18:0-C22:4		3.20707	1.46519	2.33613		1.68126	0.551084	1.11617	4	0.0709914
PS(40:6)	6.642	C18:0		2.30165	1.48651	1.89408		1.20267	0.57193	0.887299	4	0.0275602
PS(42:1)	8.442	C18:1-C24:0	2.00931	3.36922	3.62225	3.00026	1.0067	1.75241	1.85689	1.53867	6	0.00424119
TG(42:0)	10.6	C14:0, C16:0	1.36425	2.32304	2.42004	2.03578	0.448103	1.21601	1.27503	0.979716	6	0.0152361
TG(44:0)	11.1	C14:0, C16:0	1.13188	6.10052	4.13095	3.78778	0.178715	2.60893	2.04647	1.61137	6	0.0320353
TG(44:1)	10.7	C14:0, C16:0, C16:1, C18:0, C18:1	1.15807	8.75901	5.78341	5.2335	0.211727	3.13077	2.53192	1.95814	6	0.0291171
TG(44:2)	10.3	C18:1			7.9696	7.9696			2.99451	2.99451	2
TG(46:0)	11.4	C14:0, C14:1, C16:0, C18:0	1.0496	4.94371	3.44024	3.14452	0.0698352	2.30559	1.78251	1.38598	6	0.0385927
TG(46:1)	11.2	C14:0, C16:0, C16:1, C18:1	1.12891	9.0495	4.47944	4.88595	0.174926	3.17784	2.16332	1.83869	6	0.0447102
TG(46:2)	10.8	C14:0, C14:1, C16:0, C16:1, C18:1	1.15969	6.51785	5.70154	4.45969	0.213744	2.7044	2.51135	1.80983	6	0.0245915
TG(48:0)	11.8	C14:0, C16:0, C18:0	0.949847	2.77467	2.70377	2.14276	-0.0742329	1.47231	1.43497	0.944352	6	0.0340715
TG(48:1)	11.5	C14:0, C16:0, C16:1, C18:0, C18:1	0.930975	5.06595	3.66718	3.22137	-0.103185	2.34083	1.87467	1.37077	6	0.0358067
TG(48:2)	11.3	C14:0, C14:1, C16:0, C16:1, C16:2, C18:1, C18:2	1.01181	5.37067	4.0841	3.48886	0.0169336	2.4251	2.03002	1.49068	6	0.0316773
TG(48:3)	11	C14:1, C16:1, C18:1	0.990163		4.02712	2.50864	-0.014262		2.00975	0.997743	4	0.190769
TG(50:0)	12.4	C16:0, C18:0, C20:0	1.31202	1.93395	3.23356	2.15984	0.391785	0.951553	1.69313	1.01215	6	0.0437375
TG(50:1)	11.9	C14:0, C16:0, C16:1, C18:0, C18:1, C20:1	0.997784	3.41469	3.49139	2.63462	-0.00320047	1.77175	1.8038	1.19078	6	0.0301113
TG(50:2)	11.6	C14:0, C16:0, C16:1, C18:1, C18:2	1.01987	3.96249	4.46951	3.15062	0.0283813	1.98641	2.16012	1.39163	6	0.0313641
TG(50:3)	11.3	C14:0, C16:0, C16:1, C16:2, C18:1, C18:2, C20:3	1.00273	4.60889	5.08824	3.56662	0.00392634	2.20442	2.34717	1.5185	6	0.0297554
TG(51:0)	12.7	C16:0, C18:0	2.03445			2.03445	1.02464			1.02464	2
TG(52:0)	12.6	C16:0, C18:0, C20:0	1.76875	1.46406	2.30243	1.84508	0.822732	0.549976	1.20316	0.858622	6	0.00555207
TG(52:1)	12.3	C16:0, C16:1, C18:0, C18:1, C20:1, C22:1	1.15304	2.69929	3.5051	2.45248	0.205446	1.43258	1.80946	1.14916	6	0.0276567
TG(52:2)	12	C16:0, C16:1, C18:0, C18:1, C18:2, C20:1	0.872905	3.15828	3.91294	2.64804	-0.196104	1.65914	1.96825	1.14376	6	0.0431716
TG(52:3)	11.7	C16:0, C16:1, C18:1, C18:2	0.880998	3.47321	4.75019	3.0348	-0.18279	1.79627	2.24799	1.28716	6	0.0370829
TG(52:4)	11.4	C16:1, C18:1, C18:2, C18:3, C20:3, C20:4	0.855889	3.12612	4.2227	2.7349	-0.224504	1.64437	2.07816	1.16601	6	0.0464767
TG(54:0)	13.1	C14:0, C16:0, C18:0, C20:0,C22:0, C24:0	2.1777	1.51147	1.335	1.67472	1.1228	0.595952	0.416842	0.711866	6	0.0233087
TG(54:1)	12.7	C14:0, C16:0, C18:0, C18:1, C20:0, C20:1, C22:1, C24:1	1.54055	2.63014	4.54323	2.90464	0.623446	1.39514	2.18372	1.40077	6	0.029875
TG(54:2)	12.4	C16:0, C18:0, C18:1, C20:1, C20:2	1.09935	3.07209	5.45161	3.20768	0.136653	1.61922	2.44668	1.40085	6	0.0410656
TG(54:3)	12.1	C16:0, C16:1, C18:1, C18:2, C20:1, C20:2	0.932716	3.59428	5.10157	3.20952	-0.100491	1.8457	2.35094	1.36538	6	0.0476587
TG(54:4)	11.9	C16:0, C18:0, C18:1, C18:2, C20:2, C20:3, C22:4, 24:2	0.773164	3.37986	5.54556	3.23286	-0.371153	1.75696	2.47133	1.28571	6	0.0616591
TG(56:0)	13.5	C14:0, C16:0, C18:0, C20:0, C22:0, C24:0, C26:0	2.40354		3.89258	3.14806	1.26516		1.96073	1.61294	4	0.00336848
TG(56:1)	13.2	C14:0, C16:0, C18:0, C18:1, C20:0, C20:1, C22:0, C22:1, C24:0, C24:1, C26:1	2.05972		5.27194	3.66583	1.04245		2.39833	1.72039	4	0.0373173
TG(56:2)	12.8	C14:0, C16:0, C16:1, C18:0, C18:1, C20:0, C20:1, C22:1, C24:1	1.28371	3.16764	5.72165	3.391	0.360321	1.66341	2.51643	1.51339	6	0.0354049
TG(56:3)	12.5	C16:1, C18:0, C18:1, C20:1, C20:2, C22:1	1.12522		6.81295	3.96909	0.17021		2.76828	1.46924	4	0.220441
TG(56:4)	12.3	C18:1, C18:2, C20:1, C20:2, C22:1	0.993439		6.8279	3.91067	-0.00949658		2.77144	1.38097	4	0.19922
TG(56:5)	12.1	C18:1, C20:3, C22:4			6.13142	6.13142			2.61622	2.61622	2
TG(56:6)	11.8	C20:4, C22:5	1.28118		4.6135	2.94734	0.357475		2.20586	1.28167	4	0.153738
TG(56:7)	11.5	C22:6			4.36845	4.36845			2.12712	2.12712	2
TG(58:0)	13.8	C14:0, C16:0, C18:0, C20:0, C24:0, C26:0, C28:0	2.92751		4.53953	3.73352	1.54967		2.18254	1.86611	4	0.00418898
TG(58:1)	13.6	C16:0, C18:0, C18:1, C22:0, C24:0, C24:1, C26:1	2.02086	3.11504	5.18515	3.44035	1.01497	1.63925	2.37439	1.6762	6	0.006985
TG(58:2)	13.2	C16:0, C18:0, C18:1, C20:1, C22:0, C22:1, C24:1, C26:1	1.61279	3.61966	6.12294	3.78513	0.689559	1.85586	2.61422	1.71988	6	0.0311986
TG(58:3)	12.9	C16:1, C18:1, C20:1, C22:1, C24:1, C26:1	1.31465		5.71317	3.51391	0.394676		2.51429	1.45448	4	0.156832
TG(60:0)	14.2	C14:0, C16:0, C18:0, C20:0, C24:0, C26:0, C28:0	3.28119			3.28119	1.71422			1.71422	2
TG(60:1)	13.9	C16:0, C18:0, C18:1, C20:1, C24:0, C24:1, C26:0, C28:1, C30:1	2.55079		7.35206	4.95142	1.35094		2.87815	2.11454	4	0.0279187
TG(60:2)	13.6	C16:0, C18:0, C18:1, C20:0, C20:1, C24:1, C26:1, C28:1	1.81234	3.47425	6.3383	3.87496	0.85785	1.7967	2.6641	1.77288	6	0.0222967
TG(60:3)	13.3	C16:1, C18:1, C20:1, C22:1, C24:1, C26:1	1.57801		6.59018	4.0841	0.658111		2.72032	1.68921	4	0.129703
TG(62:0)	14.6	C18:0, C20:0, C26:0, C28:0, C30:0	3.21084			3.21084	1.68295			1.68295	2
TG(62:1)	14.3	C14:0, C16:0, C18:0, C18:1, C24:0, C26:0, C26:1, C28:0, C28:1, C30:1, C32:1	2.52324		8.51881	5.52103	1.33528		3.09065	2.21297	4	0.0370036
TG(62:2)	14	C16:0, C18:0, C18:1, C20:1, C22:1, C24:1, C26:1, C28:1, C30:1	2.2716		7.07861	4.67511	1.18371		2.82347	2.00359	4	0.0414729
TG(62:3)	13.7	C18:1, C20:1, C24:1, C26:1, C28:1	2.07856		6.72955	4.40405	1.05558		2.75051	1.90305	4	0.10735
TG(64:0)	14.9	C16:0, C18:0, C24:0, C30:0, C32:0	3.19426			3.19426	1.67548			1.67548	2
TG(64:1)	14.6	C16:0, C18:0, C30:1 C32:1, C34:1	2.26231		5.89949	4.0809	1.1778		2.56059	1.86919	4	0.0300658
TG(64:2)	14.3	C16:0, C18:0, C18:1, C28:1, C30:1, C32:1	2.27218	4.11453	5.8475	4.07807	1.18408	2.04073	2.54782	1.92421	6	0.00242992
TG(64:3)	14	C16:1, C18:1, C26:1, C28:1, C30:1	2.03994		7.96898	5.00446	1.02853		2.9944	2.01146	4	0.117708
TG(66:1)	14.9	C16:0, C18:0, C30:0, C32:1, C34:1	1.58949			1.58949	0.668562			0.668562	2
TG(66:2)	14.6	C16:0, C16:1, C18:1, C30:1, C32:1, C34:1	1.87291		5.97441	3.92366	0.90528		2.5788	1.74204	4	0.0632401
TG(66:3)	14.4	C16:1, C18:1, C20:1, C30:1, C32:1	1.89129		7.03813	4.46471	0.919372		2.81519	1.86728	4	0.106086
TG(68:1)	15.2	C16:0, C18:0, C32:1, C34:1	1.86259			1.86259	0.897307			0.897307	2
TG(68:2)	14.9	C16:0, C18:1, C20:1, C32:1, C34:1	1.36169		6.62484	3.99326	0.445394		2.72789	1.58664	4	0.153001
TG(68:3)	14.6	C18:1, C32:1, C34:1	1.56168		6.09683	3.82925	0.643099		2.60806	1.62558	4	0.142344
TG(68:6)	13.9	C34:5	1.62893			1.62893	0.703928			0.703928	2
TG(70:2)	15.3	C16:0, C18:0, C18:1, C32:1, C34:1, C36:1	1.36214			1.36214	0.445879			0.445879	2
TG(70:3)	15	C18:1, C32:1, C34:1, C36:2	1.15073		7.57229	4.36151	0.202546		2.92073	1.56164	4	0.214836
TG(70:7)	14.1	C36:6	1.09796			1.09796	0.134819			0.134819	2
TG(72:3)	15.3	C18:1, C36:1	1.07374			1.07374	0.10265			0.10265	2

### Sheet: Supplementary Table 2b
Lipid species with fold changes (KO/WT) >2 & p-value<0.05
Name	Retention time (ms)	Identified Tails	Average (Experiment 1-3 fold change (KO/WT))	p-value
CE(26:0)	14.276	C26:0	2.66689	0.0248304
CE(28:1)	14.299	C28:1	2.41172	0.0235331
CE(30:1)	14.693	C30:1	2.38139	0.0292835
CE(30:2)	14.392	C30:2	4.91852	0.0280607
DG(46:0)	12.1	C14:0, C16:0	4.22811	0.0320035
DG(46:1)	11.8	C14:0, C16:1	6.91204	0.0467301
DG(48:1)	12.2	C14:0, C16:0, C16:1	3.76316	0.0313565
LPC(16:0)	4.332	C16:0	2.37758	0.00029508
LPC(16:1)	3.026	C16:1	2.33018	0.00282924
LPC(18:0)	5.056	C18:0	2.1563	0.0293994
LPC(18:1)	4.505	C18:1	2.32801	0.00680199
LPC(20:1)	5.045	C20:1	3.64882	0.000217661
LPC(20:3)	4.352	C20:3	3.26926	0.00519012
LPC(22:4)	4.635	C22:4	4.21665	0.0260801
LPC(22:5)	4.226		4.79698	0.0405659
LPE(20:1)	5.033	C20:1	3.04702	0.0330924
LPE(20:2)	4.77	C20:2	2.51596	0.0308796
LPE(20:3)	4.368	C20:3	2.72226	0.0118943
LPE(24:0)	6.215	C24:0	5.13584	0.00190405
PC(36:1)	7.979	C18:0-C18:1, C16:0-C20:1	2.36955	0.0179429
PC(38:0)	8.917		2.25697	0.000162001
PC(38:1)	8.478	C18:1-C20:0, C18:0-C20:1	2.55058	0.00393249
PC(38:2)	8.031	C18:1-C20:1, C16:1, C22:0	2.03102	0.0220689
PC(38:4)	7.567	C18:0-C20:4, C22:4, C18:1-C20:3	2.47917	0.0121297
PC(40:0)	9.435	C16:0	2.62901	0.0013304
PC(40:1)	9.017	C16:0, C16:1, C18:1	2.66786	0.0107663
PC(40:2)	8.567	C18:1-C22:1, C24:0	2.64895	0.0123801
PC(40:5)	7.713	C18:1, C22:5,	2.81257	0.0402355
PC(40:6)	7.578	C18:0-C22:6, C18:1-C22:5	2.83747	0.0088536
PC(42:0)	9.981	C16:0	3.28884	9.43883e-06
PC(42:1)	9.521	C14:0, C14:1, C18:1-C24:0,	3.23378	0.0045635
PC(42:2)	9.072	C18:1-C24:1	3.17454	0.00843418
PC(44:1)	10.069	C18:1-C26:0, C16:0, C16:1	3.79366	3.24878e-05
PC(44:2)	9.617	C18:1-C24:1,	4.27962	0.00354741
PC(46:1)	10.647	C18:1,	4.11776	0.00134284
PC(46:2)	10.13		5.00092	0.00495205
PC(48:1)	11.207	C16:0-C32:1	3.10148	0.00871442
PC(48:2)	10.637	C16:1, C18:1	5.56818	0.00255909
PC(50:2)	11.155	C18:1-C32:1, C16:1	4.13903	0.00102702
PC(50:3)	10.838		2.80208	0.00045839
PC(52:6)	10.149		2.89692	0.0102177
PC(52:7)	9.825		2.92642	0.0109479
PE(38:3)	7.698	C18:0-C20:3, C18:1-C20:2, C20:1	2.00572	0.00400934
PE(40:4)	7.871	C18:0-C22:4, C18:1-C22:3, C20:4	2.0355	0.0205801
PE(40:6)	7.482	C18:0-C22:6, C18:1,	2.19073	0.00345469
PE(42:1)	9.137	C16:1, C18:1-C24:0,	2.18616	0.00767874
PE(42:4)	8.415	C20:4-C22:0	2.00885	0.00389893
PE(44:4)	8.856	C20:4-C24:0	2.31658	0.00098885
PE(44:5)	8.468	C20:4-C24:1	2.46492	0.00260235
PE(46:6)	8.634		5.95617	3.4006e-10
PE(O-34:1)	7.886	C16:0	2.25522	0.00535931
PE(O-36:2)	8.089	C16:1, C18:1, C20:1	2.22666	0.0284158
PE(O-36:5)	7.327	C20:4	2.21116	0.0143359
PE(O-38:2)	8.522	C18:1, C20:0, C20:1, C22:1	2.41401	0.0190193
PE(O-38:5)	7.762	C16:0, C20:4, C20:3, C22:4, C22:5	2.28212	0.0314108
PE(O-38:6)	7.418	C20:5, C20:4, C22:5, C22:6	2.26292	0.0252054
PE(O-40:5)	8.132	C16:0, C20:4, C22:3, C22:4, C24:4	2.69407	0.0169119
PE(O-40:6)	7.867	C22:5, C22:4, C20:4, C16:0, C16:1, C24:5, C22:6	2.47088	0.0201056
PG(32:0)	6.381	C16:0-C16:0	0.341072	0.0387975
PG(36:2)	6.303	C18:1-C18:1	3.74137	0.0478013
PI(36:1)	6.925	C18:1-C18:0	2.231	0.00235314
PI(36:2)	6.496	C18:1-C18:1	2.0541	0.000668523
PI(38:1)	7.343		2.65071	0.00163362
PI(38:2)	6.949	C20:2	2.4779	7.83669e-10
PI(38:3)	6.876	C18:0-C20:3	2.33603	0.0391745
PI(38:4)	6.65	C18:0-C20:4	2.57206	0.00226943
PI(40:4)	6.872		3.36974	0.0185909
PS(40:1)	8.004	C18:1-C22:0	2.1619	0.0272434
PS(42:1)	8.442	C18:1-C24:0	3.00026	0.00424119
TG(42:0)	10.6	C14:0, C16:0	2.03578	0.0152361
TG(44:0)	11.1	C14:0, C16:0	3.78778	0.0320353
TG(44:1)	10.7	C14:0, C16:0, C16:1, C18:0, C18:1	5.2335	0.0291171
TG(46:0)	11.4	C14:0, C14:1, C16:0, C18:0	3.14452	0.0385927
TG(46:1)	11.2	C14:0, C16:0, C16:1, C18:1	4.88595	0.0447102
TG(46:2)	10.8	C14:0, C14:1, C16:0, C16:1, C18:1	4.45969	0.0245915
TG(48:0)	11.8	C14:0, C16:0, C18:0	2.14276	0.0340715
TG(48:1)	11.5	C14:0, C16:0, C16:1, C18:0, C18:1	3.22137	0.0358067
TG(48:2)	11.3	C14:0, C14:1, C16:0, C16:1, C16:2, C18:1, C18:2	3.48886	0.0316773
TG(50:0)	12.4	C16:0, C18:0, C20:0	2.15984	0.0437375
TG(50:1)	11.9	C14:0, C16:0, C16:1, C18:0, C18:1, C20:1	2.63462	0.0301113
TG(50:2)	11.6	C14:0, C16:0, C16:1, C18:1, C18:2	3.15062	0.0313641
TG(50:3)	11.3	C14:0, C16:0, C16:1, C16:2, C18:1, C18:2, C20:3	3.56662	0.0297554
TG(52:1)	12.3	C16:0, C16:1, C18:0, C18:1, C20:1, C22:1	2.45248	0.0276567
TG(52:2)	12	C16:0, C16:1, C18:0, C18:1, C18:2, C20:1	2.64804	0.0431716
TG(52:3)	11.7	C16:0, C16:1, C18:1, C18:2	3.0348	0.0370829
TG(52:4)	11.4	C16:1, C18:1, C18:2, C18:3, C20:3, C20:4	2.7349	0.0464767
TG(54:1)	12.7	C14:0, C16:0, C18:0, C18:1, C20:0, C20:1, C22:1, C24:1	2.90464	0.029875
TG(54:2)	12.4	C16:0, C18:0, C18:1, C20:1, C20:2	3.20768	0.0410656
TG(54:3)	12.1	C16:0, C16:1, C18:1, C18:2, C20:1, C20:2	3.20952	0.0476587
TG(56:0)	13.5	C14:0, C16:0, C18:0, C20:0, C22:0, C24:0, C26:0	3.14806	0.00336848
TG(56:1)	13.2	C14:0, C16:0, C18:0, C18:1, C20:0, C20:1, C22:0, C22:1, C24:0, C24:1, C26:1	3.66583	0.0373173
TG(56:2)	12.8	C14:0, C16:0, C16:1, C18:0, C18:1, C20:0, C20:1, C22:1, C24:1	3.391	0.0354049
TG(58:0)	13.8	C14:0, C16:0, C18:0, C20:0, C24:0, C26:0, C28:0	3.73352	0.00418898
TG(58:1)	13.6	C16:0, C18:0, C18:1, C22:0, C24:0, C24:1, C26:1	3.44035	0.006985
TG(58:2)	13.2	C16:0, C18:0, C18:1, C20:1, C22:0, C22:1, C24:1, C26:1	3.78513	0.0311986
TG(60:1)	13.9	C16:0, C18:0, C18:1, C20:1, C24:0, C24:1, C26:0, C28:1, C30:1	4.95142	0.0279187
TG(60:2)	13.6	C16:0, C18:0, C18:1, C20:0, C20:1, C24:1, C26:1, C28:1	3.87496	0.0222967
TG(62:1)	14.3	C14:0, C16:0, C18:0, C18:1, C24:0, C26:0, C26:1, C28:0, C28:1, C30:1, C32:1	5.52103	0.0370036
TG(62:2)	14	C16:0, C18:0, C18:1, C20:1, C22:1, C24:1, C26:1, C28:1, C30:1	4.67511	0.0414729
TG(64:1)	14.6	C16:0, C18:0, C30:1 C32:1, C34:1	4.0809	0.0300658
TG(64:2)	14.3	C16:0, C18:0, C18:1, C28:1, C30:1, C32:1	4.07807	0.00242992
