## Supplementary Table 3 for "The p97-UBXD8 complex modulates ER-Mitochondria contact sites by modulating membrane lipid saturation and composition"

### Sheet: qPCR primers
qPCR primers
Gene Name		Sequence (5' -> 3')	Source
scd	Fwd	CGACGTGGCTT TTTCTTCTC	Xu., et al. Nature 580, 530–535 (2020).
	Rev	CCTTCTCTTTGACAGCTGGG
hmgcs1	Fwd	GATGTGGGAATTGTTGCCCTT	Xu., et al. Nature 580, 530–535 (2020).
	Rev	ATTGTCTCTGTTCCAACTTCCAG
fdft1	Fwd	AAGATTCGGAAAGGGCAAGCA	This study
	Rev	GAAGATGGGTCTGAGTCGGG
hmgcr	Fwd	GATAGGAACGGTGGGTGGTG	This study
	Rev	CCACACACAATTCGGGCAAG
scd5	Fwd	CTGCTTGCTGATCCTGTGGTC	This study
	Rev	AGACTCTCTCCCCAGATGTACC
fads1	Fwd	ACATGGACTGGGTTTCCACC	This study
	Rev	TCGAGGCATCGTGGGAAAAA
fads2	Fwd	GGGCCGTCAGCTACTACATC	This study
	Rev	ACACAAACCAGTGGCTCTCC
srebp1	Fwd	TGTCCACAAAAGCAAATCTCTG	Kondo et al. Cell Reports 18, 2228–2242 (2017).
	Rev	AGTGTGTCCTCCACCTCAGTCT
srebp2	Fwd	TGTGTATGTCCTGTGCCTTTTC	Kondo et al. Cell Reports 18, 2228–2242 (2017).
	Rev	TGGGACACAGTGACTGATTGAT
insig1	Fwd	TGGCAGCTTCCCAAGTATTC	Kondo et al. Cell Reports 18, 2228–2242 (2017).
	Rev	ACTGCGGGTTGGTAATTGAG
sqle	Fwd	ACCCGAGTCCAGTTCTCATCTA	Kondo et al. Cell Reports 18, 2228–2242 (2017).
	Rev	CCTTGGCATTTCTCCTCTAATG
msmo1	Fwd	ATCATGAGTTTCAGGCTCCATT	Kondo et al. Cell Reports 18, 2228–2242 (2017).
	Rev	AAGCACGATTCCAATGAAAAAT
gapdh	Fwd	ATCAAGAAGGTGGTGAAGCAG	This study
	Rev	CAGCAGTGAGGGTCTCTCTC

### Sheet: Constructs
Constructs
Construct	Vector backbone	Tag	Insert	Insert
pCDNA-FRT/TO-N-eGFP-UBXD8	pCDNA-FRT/TO-NeGFP-GaW	N-eGFP	UBXD8	This study
pHAGE-UBXD8-CTAP	pHAGE-C-HA/FLAG	C-HA/FLAG	UBXD8	Raman., et al. Mol Cell 44, 72-84 (2011).
pHAGE-FAF2-CTAP_siRescue	pHAGE-C-HA/FLAG	C-HA/FLAG	UBXD8	This study
pHAGE-FAF2_delUAS-CTAP_siRescue	pHAGE-C-HA/FLAG	C-HA/FLAG	UBXD8	This study
pHAGE-FAF2_UBX*-CTAP_siRescue	pHAGE-C-HA/FLAG	C-HA/FLAG	UBXD8	This study
pHAGE-FAF2_UBA*-CTAP_siRescue	pHAGE-C-HA/FLAG	C-HA/FLAG	UBXD8	This study
pHAGE-Sec61-C-eGFP	pHAGE-C-HA/FLAG	C-eGFP	SEC61β	This study
pHAGE-Insig1-CTAP	pHAGE-C-HA/FLAG	C-HA/FLAG	INSIG1	This study
pcDNA3-Mit-NRluc91	pcDNA3.1 TOPO		Renilla luciferase 8 (RLuc8) 1-91 a.a	Kind gift from Jeffrey A. Golden (Cho.,et al. J Biol Chem 292, 16382-16392 (2017))
pcDNA3-CRluc92-ER	pcDNA3.1 TOPO		Renilla luciferase 8 (RLuc8) 92-311 a.a	Kind gift from Jeffrey A. Golden (Cho.,et al. J Biol Chem 292, 16382-16392 (2017))
pCAG-IRES-GFP	pCAG-IRES-GFP	GFP		Kind gift from Jeffrey A. Golden (Cho.,et al. J Biol Chem 292, 16382-16392 (2017))
pCAG-IRES-REEP1-GFP	pCAG-IRES-GFP	GFP	REEP1	Kind gift from Jeffrey A. Golden (Cho.,et al. J Biol Chem 292, 16382-16392 (2017))
2X-FLAG-SREBP1a	pcDNA3.1+	2X-FLAG	Mature SREBP1a	Kind gift from Timothy Osborne (Addgene plasmid # 26801)
2X-FLAG-SREBP1c	pcDNA3.1+	2X-FLAG	Mature SREBP1c	Kind gift from Timothy Osborne (Addgene plasmid # 26802)
2X-FLAG-SREBP2	pcDNA3.1+	2X-FLAG	Mature SREBP2	Kind gift from Timothy Osborne (Addgene plasmid # 26807)
pHAGE-SCD1-CTAP	pHAGE-C-HA/FLAG	C-HA/FLAG	SCD1	This study
pHAGE-SCD1-mut-CTAP	pHAGE-C-HA/FLAG	C-HA/FLAG	SCD1	This study
pHAGE-SQLE-CTAP	pHAGE-C-HA/FLAG	C-HA/FLAG	SQLE	This study
pDEST MYC p97 si RESCUE	pDEST N Myc	N Myc	p97	Raman., et al. Mol Cell 44, 72-84 (2011).
pDEST MYC p97 K254A siRESCUE	pDEST N Myc	N Myc	p97	Raman., et al. Mol Cell 44, 72-84 (2011).
pDEST MYC p97 E305Q siRESCUE	pDEST N Myc	N Myc	p97	Raman., et al. Mol Cell 44, 72-84 (2011).
pDEST MYC p97 K524A siRESCUE	pDEST N Myc	N Myc	p97	Raman., et al. Mol Cell 44, 72-84 (2011).
pDEST MYC p97 E578Q siRESCUE	pDEST N Myc	N Myc	p97	Raman., et al. Mol Cell 44, 72-84 (2011).
